# Surviving on limited resources: effects of caloric restriction on growth, gene expression and gut microbiota in a species with male pregnancy (*Hippocampus erectus*)

**DOI:** 10.1101/2023.10.05.560864

**Authors:** Freya Adele Pappert, Vincent Alexander Wüst, Carmen Fontanes Eguiguren, Olivia Roth

**Affiliations:** Marine Evolutionary Biology, Zoological Institute, Christian-Albrechts-Universität Kiel, Am Botanischen Garten 1-9, 24118 Kiel, Germany; Evolutionary Ecology of Marine Fishes, Helmholtz-Centre for Ocean Research Kiel (GEOMAR), 24105 Kiel, Germany; University of Vienna, Djerassipl. 1, 1030 Vienna, Austria

**Keywords:** caloric restriction, resource allocation, life-history, seahorse, male pregnancy

## Abstract

Caloric restriction (CR) studies have traditionally focused on species with conventional reproductive roles, emphasizing female’s greater investment in costly gametes and parental care. While the divergent impact of CR on males and females is evident across species, the factors driving this variation, i.e., resource allocation to reproductive elements as part of distinct life history strategies, remain unclear. To address this, we investigated the effects of CR on development, gene expression, and intestinal microbiota in the lined seahorse *Hippocampus erectus,* a species with male pregnancy, where fathers invest in offspring through gestation. Juvenile seahorses were subjected to ad libitum (AL) or CR feeding for 5 months. CR stunted male growth and brood pouch development, reflecting the energy demands of this crucial parental care trait. However, condition index declined in CR females but not males, while ovarian weight remained unchanged. Transcriptome analysis demonstrated organ- and sex-specific responses to CR with distinct lipid and energy-related pathways activated in male and female livers, indicative of survival enhancement strategies. CR had minimal impact on genes associated with spermatogenesis, but downregulated lipid metabolic and inflammatory genes in ovaries, emphasizing the importance of pre-copulatory resource allocation in female gametes. CR strongly shaped gut microbial composition, creating distinct communities from AL seahorses while also driving sex-specific taxonomic differences. Our research indicates that nutrient limitatiońs impact on males and females is influenced by their allocation of resources to reproduction and parental investment. We underscore the significance of studying species with diverse reproductive strategies, sex roles, and life-history strategies.
