## Supplementary material for "Surviving on limited resources: effects of caloric restriction on growth, gene expression and gut microbiota in a species with male pregnancy (*Hippocampus erectus*)": Table S5

### Sheet: CR&AL_morphology
Morphological raw data of weight [grams] and length [centimeters] in Hippocampus erectus in the fasting experiment
Ind	Treatment	Sex	Day1(g)	Day55(g)	Day111(g)	Day157(g)	Day1(cm)	Day157(cm)	Ovaries(g)	Pouch_length(cm)	Used
1B	AL	male	0.32	2.9	6.5	13.3	5.6	15.3	na	3.1	RNA-Seq+Miseq
2B	CR	female	1.5	1.17	3	3.34	4	9.8	0.19	na	Miseq
2R	CR	female	1.57	2.75	3.7	3.73	6.97	11.1	0.065	na	RNA-Seq+Miseq
3B	AL	female	0.31	2.66	5.19	5.6	3.5	11.3	0.2	na	RNA-Seq+Miseq
3W	AL	male	0.78	3.56	6.3	7.18	4.2	13.2	na	1.8	Morpho
4R	CR	male	0.28	1.24	3.7	4.48	4.2	10.9	na	1.8	RNA-Seq+Miseq
4W	CR	female	0.54	1.01	2.2	2.62	4	9.7	0.25	na	RNA-Seq+Miseq
5B	AL	male	0.54	4.56	11.1	11.77	4.81	15	na	3	RNA-Seq+Miseq
6B	CR	male	0.58	1.64	4.6	5.59	6.4	11.2	na	1.7	Miseq
6W	CR	male	0.77	1.15	2.9	3.73	4.9	10.4	na	1.7	Miseq
7B	AL	male	0.46	4.6	12.1	13	5.1	15	na	3.4	Miseq
7R	AL	male	0.6	3.11	8.3	8.6	4.6	14.2	na	2.7	Miseq
7W	AL	male	0.44	2.45	8	8.9	3.9	13	na	2.8	RNA-Seq+Miseq
8B	CR	female	0.47	1.1	2.5	3.17	3.97	10.4	0.11	na	RNA-Seq+Miseq
8R	CR	female	1.1	1.74	3.3	4.26	6.6	11.5	0.27	na	Miseq
9B	AL	male	0.54	4.85	8.72	12.1	4.9	13.8	na	2.7	RNA-Seq+Miseq
10B	CR	female	0.27	0.77	1.14	1.5	3.9	8.3	0.02	na	RNA-Seq+Miseq
10R	CR	male	0.42	0.84	3.1	3.91	4.4	11.3	na	2	Miseq
10W	CR	male	0.48	0.91	2.6	4.43	3.8	10.6	na	1.5	RNA-Seq+Miseq
11B	AL	male	0.47	4.14	9.4	10.75	4.2	14.3	na	2.5	RNA-Seq+Miseq
11W	AL	male	0.4	0.48	3.7	5.67	3.2	11	na	2.3	Miseq
12B	CR	female	0.52	1.08	2.1	2.54	4.8	9.3	0.17	na	Miseq
12R	CR	female	0.38	1.12	2.7	2.77	4.2	10.5	0.16	na	Miseq
12W	CR	male	0.54	1.37	4	4.74	3.5	11.2	na	2	Miseq
13B	AL	female	0.41	1.68	3.3	3.27	5.4	10.3	0.12	na	RNA-Seq+Miseq
13W	AL	male	0.68	3.23	6.52	8.7	4.7	12.5	na	2	Miseq
14B	CR	male	0.46	1	2.9	5.16	3.9	11	na	2	RNA-Seq+Miseq
14R	CR	male	0.49	1.02	3.2	3.76	4.2	10.5	na	1.8	RNA-Seq+Miseq
14W	CR	male	0.68	1.06	3.4	3.92	3.2	10.6	na	2	Miseq
15R	AL	male	0.65	4.96	9.9	9.95	4.94	14	na	2.5	Miseq
15W	AL	female	0.43	3.16	6.2	8.02	5.8	12	0.36	na	RNA-Seq+Miseq
16B	CR	male	0.38	1	2.9	3.11	4.4	10.4	na	1.8	Miseq
16W	CR	female	0.44	0.68	1.7	2.13	3.9	8.9	0.11	na	Miseq
17R	AL	female	0.42	1.62	3.31	3.8	6	10.3	0.062	na	RNA-Seq+Miseq
17W	AL	female	0.49	2.03	5.71	7.2	3.6	11.65	0.41	na	RNA-Seq+Miseq
18B	CR	female	0.44	1.3	4.3	4.51	5.4	11.3	0.21	na	Miseq
18R	CR	male	0.28	1.05	2.3	3.12	5	10.3	na	1.7	RNA-Seq+Miseq
18W	CR	female	0.37	0.72	0.8	1.01	3.5	7.1	0.046	na	RNA-Seq+Miseq

### Sheet: OC&YC_morphology
Morphological raw data of weight [grams] and length [centimeters] in Hippocampus erectus in young (4 months) and old (over 3 years) controls
Ind	Treatment	Sex	Length(cm)	Weight(g)	Ovaries(g)
2.OC.M	control_adult	male	15.30	12.68	na
3.OC.M	control_adult	male	15.50	11.55	na
4.OC.M	control_adult	male	13.60	8.14	na
5.OC.M	control_adult	male	15.20	13.34	na
6.OC.M	control_adult	male	16.00	17.64	na
2.OC.F	control_adult	female	12.50	8.00	0.66
3.OC.F	control_adult	female	12.50	9.97	0.49
4.OC.F	control_adult	female	13.20	7.29	0.33
5.OC.F	control_adult	female	12.60	8.65	0.38
6.OC.F	control_adult	female	14.00	6.74	0.34
1.YC.M	control_young	male	7.50	1.20	na
3.YC.M	control_young	male	7.80	0.94	na
4.YC.M	control_young	male	8.50	1.30	na
5.YC.M	control_young	male	7.30	1.23	na
6.YC.M	control_young	male	8.30	0.97	na
1.YC.F	control_young	female	8.50	2.01	na
2.YC.F	control_young	female	8.2	1.12	0.043
3.YC.F	control_young	female	7.5	1.06	0.033
5.YC.F	control_young	female	7.4	0.93	0.0025
6.YC.F	control_young	female	7.9	1.03	0.0035

### Sheet: Not_Used_seahorses_morphology
Morphological raw data of weight [grams] and length [centimeters] in Hippocampus erectus that were euthanised before end of experiment
Ind	Treatment	Sex	Day1(g)	Day55(g)	Day111(g)	Day157(g)	Day1(cm)	Day157(cm)	Used
1R	AL	male	0.5	4	na	na	6	na	Not
1W	AL	male	0.38	3	7.2	na	4.3	na	Not
2W	CR	female	0.3	0.76	1.5	na	3.3	na	Not
3R	AL	male	0.47	2.4	na	na	3.7	na	Not
5R	AL	male	0.43	3.02	10.2	na	5.3	na	Not
5W	AL	male	0.96	3.3	10	na	5.6	na	Not
6R	CR	female	0.58	na	na	na	4.6	na	Not
8W	CR	male	0.5	na	na	na	4.2	na	Not
9R	AL	male	0.92	3.9	8.4	na	5.8	na	Not
9W	AL	male	0.88	na	na	na	5.2	na	Not
11R	AL	male	0.5	na	na	na	5.3	na	Not
13R	AL	male	0.46	3.05	na	na	4.1	na	Not
16R	CR	female	0.51	na	na	na	6.5	na	Not
17B	AL	male	0.59	3.13	6.8	na	4.7	na	Not
