## Supplementary material for "Surviving on limited resources: effects of caloric restriction on growth, gene expression and gut microbiota in a species with male pregnancy (*Hippocampus erectus*)": Table S6

### Sheet: Morphology
Statistical analysis of morphological measurements of Hippocampus erectus for dietary treatment
CR = Calorie Restricted ; AL = Ad libitum ; CO = Control Old ; CY = Control Young
### Weight
#normality testing
shapiro.test(Day157_g$`Weight(g)`)
Shapiro-Wilk normality test
data: Day157_g$`Weight(g)`
W = 0.88911, p-value = 0.001274
#Kruskal-Wallis: Day 157
> kruskal.test(Day157_g$`Weight(g)` ~ Day157_g$Treatment)
Kruskal-Wallis rank sum test
data: Day157_g$`Weight(g)` by Day157_g$Treatment
Kruskal-Wallis chi-squared = 20.733, df = 1, p-value = 0.00000528
dunn.test(Day157_g$`Weight(g)`, Day157_g$Group)
Kruskal-Wallis rank sum test
data: x and group
Kruskal-Wallis chi-squared = 27.2292, df = 3, p-value = 0
Comparison of x by group
(No adjustment)
Col Mean-|
Row Mean | AL fema AL male CR fema
---------+---------------------------------
AL male | -1.874724
| 0.0304
|
CR fema | 2.167460 5.113004
| 0.0151* 0.0000*
|
CR male | 0.802369 3.386286 -1.726718
| 0.2112 0.0004* 0.0421
#Linear Mixed Model (growth trajectory in weight over time)
> lmm_res <- lmer(`Weight(g)` ~ Time * Group + (1 | Ind), data = Gtra)
> summary(lmm_res)
> emmeans_results <- emmeans(lmm_res, ~ Group | Time)
> pairs(emmeans_results)
Time = Day1:
contrast estimate SE df t.ratio p.value
AL male - CR male 0.0473 0.519 82.8 0.091 0.9997
AL male - AL female 0.1225 0.656 82.8 0.187 0.9977
AL male - CR female -0.1564 0.519 82.8 -0.301 0.9904
CR male - AL female 0.0753 0.656 82.8 0.115 0.9995
CR male - CR female -0.2036 0.519 82.8 -0.393 0.9793
AL female - CR female -0.2789 0.656 82.8 -0.425 0.9740
Time = Day55:
contrast estimate SE df t.ratio p.value
AL male - CR male 2.4145 0.519 82.8 4.655 0.0001				***
AL male - AL female 1.3009 0.656 82.8 1.983 0.2028
AL male - CR female 2.3091 0.519 82.8 4.452 0.0002				***
CR male - AL female -1.1136 0.656 82.8 -1.697 0.3316
CR male - CR female -0.1055 0.519 82.8 -0.203 0.9970
AL female - CR female 1.0082 0.656 82.8 1.537 0.4205
Time = Day111:
contrast estimate SE df t.ratio p.value
AL male - CR male 4.9945 0.519 82.8 9.629 <.0001				***
AL male - AL female 3.4889 0.656 82.8 5.318 <.0001				***
AL male - CR female 5.7364 0.519 82.8 11.060 <.0001				***
CR male - AL female -1.5056 0.656 82.8 -2.295 0.1075
CR male - CR female 0.7418 0.519 82.8 1.430 0.4843
AL female - CR female 2.2475 0.656 82.8 3.426 0.0052				**
Time = Day157:
contrast estimate SE df t.ratio p.value
AL male - CR male 5.8155 0.519 82.8 11.212 <.0001				***
AL male - AL female 4.4147 0.656 82.8 6.729 <.0001				***
AL male - CR female 7.1218 0.519 82.8 13.731 <.0001				***
CR male - AL female -1.4007 0.656 82.8 -2.135 0.1507
CR male - CR female 1.3064 0.519 82.8 2.519 0.0644				.
AL female - CR female 2.7071 0.656 82.8 4.126 0.0005				***
Degrees-of-freedom method: kenward-roger
P value adjustment: tukey method for comparing a family of 4 estimates
### Length
#normality testing
> shapiro.test(Day157_g$`Length(cm)`) #W = 0.94311, p-value = 0.05289
Shapiro-Wilk normality test
data: Day157_g$`Length(cm)`
W = 0.94311, p-value = 0.05289
#ANOVA: Day 157
> summary(aov(Day157_g$`Length(cm)` ~ Day157_g$Treatment))
Df Sum Sq Mean Sq F value Pr(>F)
Day157_g$Treatment 1 64.65 64.65 34.63 0.000000991 ***
Residuals 36 67.21 1.87
#Tukey HSD test: Day 157
> TukeyHSD(aov(Day157_g$`Length(cm)` ~ Day157_g$Group))
Tukey multiple comparisons of means
95% family-wise confidence level
Fit: aov(formula = Day157_g$`Length(cm)` ~ Day157_g$Group)
$`Day157_g$Group`
diff lwr upr p adj
CR male-AL male -2.9909091 -4.210856 -1.7709619 0.0000008				***
AL female-AL male -2.6445455 -4.187670 -1.1014207 0.0002907				***
CR female-AL male -3.9454545 -5.165402 -2.7255073 0.0000000				****
AL female-CR male 0.3463636 -1.196761 1.8894883 0.9294017
CR female-CR male -0.9545455 -2.174493 0.2654017 0.1693801
CR female-AL female -1.3009091 -2.844034 0.2422156 0.1236256
###Condition Index
> shapiro.test(CI$`Day157(K)`) #W = 0.95536, p-value = 0.1338
Shapiro-Wilk normality test
data: CI$`Day157(K)`
W = 0.95536, p-value = 0.1338
#ANOVA: Day 157
> aov_CI <- aov(`Day157(K)` ~ Treatment * Sex, data=CI)
> summary(aov_CI)
Df Sum Sq Mean Sq F value Pr(>F)
Treatment 1 0.04849 0.04849 22.449 0.0000375 ***
Sex 1 0.00440 0.00440 2.036 0.163
Treatment:Sex 1 0.00595 0.00595 2.757 0.106
Residuals 34 0.07344 0.00216
#Tukey HSD test: Day 157
> TukeyHSD(aov_CI)
Tukey multiple comparisons of means
95% family-wise confidence level
Fit: aov(formula = `Day157(K)` ~ Treatment * Sex, data = CI)
$Treatment
diff lwr upr p adj
CR-AL -0.07234902 -0.1033811 -0.04131694 0.0000375
$Sex
male-female 0.0214027 -0.009629376 0.05243478 0.1700887
$`Treatment:Sex`
diff lwr upr p adj
CR:female-AL:female -0.10083829 -0.16853786 -0.033138714 0.0016511				**
AL:male-AL:female -0.01046594 -0.07816551 0.057233635 0.9751019
CR:male-AL:female -0.05825042 -0.12594999 0.009449155 0.1125168
AL:male-CR:female 0.09037235 0.03685114 0.143893561 0.0003545				***
CR:male-CR:female 0.04258787 -0.01093334 0.096109081 0.1583757
CR:male-AL:male -0.04778448 -0.10130569 0.005736733 0.0940153				.
###Ovary weight relative to body weight (Day 157)
> shapiro.test(Rel_ov$Rel_Ov) #W = 0.95219, p-value = 0.5252
Shapiro-Wilk normality test
data: Rel_ov$Rel_Ov
W = 0.95219, p-value = 0.5252
#ANOVA: Day 157
> summary(aov(Rel_ov$Rel_Ov ~ Rel_ov$Treatment))
Df Sum Sq Mean Sq F value Pr(>F)
Rel_ov$Treatment 1 4.83 4.828 1.091 0.314
Residuals 14 61.94 4.424
###Pouch length relative to body length(Day 157)
> shapiro.test(Rel_P$Rel_PL) #W = 0.98741, p-value = 0.9897
Shapiro-Wilk normality test
data: Rel_P$Rel_PL
W = 0.98741, p-value = 0.9897
> summary(aov(Rel_P$Rel_PL ~ Rel_P$Treatment))
Df Sum Sq Mean Sq F value Pr(>F)
Rel_P$Treatment 1 24.42 24.424 5.664 0.0274 *
Residuals 20 86.25 4.312
Statistical analysis of morphological measurements of Hippocampus erectus Treatment and Young and Old control seahorses
###Condition Index just for Age
> shapiro.test(CI_c$`Day1(K)`) #W = 0.95373, p-value = 0.4273
Shapiro-Wilk normality test
data: CI_c$`Day1(K)`
W = 0.95373, p-value = 0.4273
Summary(aov(`Day1(K)` ~ Age * Sex, data=CI_c))
Df Sum Sq Mean Sq F value Pr(>F)
Age 1 0.08623 0.08623 17.878 0.00064 ***
Sex 1 0.00123 0.00123 0.255 0.62052
Age:Sex 1 0.00029 0.00029 0.061 0.80811
Residuals 16 0.07717 0.00482
> TukeyHSD(aov_CI_c)
Tukey multiple comparisons of means
95% family-wise confidence level
Fit: aov(formula = `Day1(K)` ~ Age * Sex, data = CI_c)
$Age
diff lwr upr p adj
CY-CO -0.1313259 -0.1971677 -0.06548413 0.0006395
$Sex
diff lwr upr p adj
male-female -0.01568129 -0.08152307 0.05016049 0.620519
$`Age:Sex`
diff lwr upr p adj
CY:female-CO:female -0.138994806 -0.2646617 -0.013327889 0.0276708				*
CO:male-CO:female -0.023350185 -0.1490171 0.102316732 0.9500974
CY:male-CO:female -0.147007204 -0.2726741 -0.021340287 0.0192427				*
CO:male-CY:female 0.115644621 -0.0100223 0.241311538 0.0768913				.
CY:male-CY:female -0.008012398 -0.1336793 0.117654519 0.9977529
CY:male-CO:male -0.123657019 -0.2493239 0.002009898 0.0545700				*
###Condition Index comparing dietary treatment and control age
> shapiro.test(CI_control$`Day157(K)`) #W = 0.99132, p-value = 0.953
Shapiro-Wilk normality test
data: CI_control$`Day157(K)`
W = 0.99132, p-value = 0.953
> summary(aov(`Day157(K)` ~ Treatment * Sex, data=CI_control))
Df Sum Sq Mean Sq F value Pr(>F)
Treatment 3 0.15185 0.05062 16.805 0.000000111 ***
Sex 1 0.00103 0.00103 0.342 0.561
Treatment:Sex 3 0.01084 0.00361 1.200 0.319
Residuals 50 0.15061 0.00301
> TukeyHSD(aov(`Day157(K)` ~ Treatment * Sex, data=CI_control))
Tukey multiple comparisons of means
95% family-wise confidence level
Fit: aov(formula = `Day157(K)` ~ Treatment * Sex, data = CI_control)
$Treatment
diff lwr upr p adj
CO-AL -0.01238436 -0.07118105 0.046412339 0.9434365
CR-AL -0.07234902 -0.12027232 -0.024425720 0.0011216
CY-AL -0.14371027 -0.20250697 -0.084913573 0.0000002
CR-CO -0.05996466 -0.11559221 -0.004337117 0.0300188
CY-CO -0.13132591 -0.19655499 -0.066096834 0.0000128
CY-CR -0.07136125 -0.12698880 -0.015733705 0.0068790
$Sex
diff lwr upr p adj
male-female 0.008354939 -0.02075061 0.03746049 0.5668166
$`Treatment:Sex`
diff lwr upr p adj
CO:female-AL:female -0.007904598 -0.117684521 0.1018753256 0.9999981
CR:female-AL:female -0.100838287 -0.194458921 -0.0072176539 0.0264569
CY:female-AL:female -0.146899404 -0.256679327 -0.0371194802 0.0023432
AL:male-AL:female -0.010465938 -0.104086572 0.0831546949 0.9999621
CO:male-AL:female -0.031254783 -0.141034707 0.0785251405 0.9846799
CR:male-AL:female -0.058250418 -0.151871051 0.0353702155 0.5130159
CY:male-AL:female -0.154911802 -0.264691726 -0.0451318784 0.0011235
CR:female-CO:female -0.092933689 -0.186554323 0.0006869441 0.0530003
CY:female-CO:female -0.138994806 -0.248774729 -0.0292148823 0.0047360
AL:male-CO:female -0.002561341 -0.096181974 0.0910592928 1.0000000
CO:male-CO:female -0.023350185 -0.133130109 0.0864297384 0.9973704
CR:male-CO:female -0.050345820 -0.143966453 0.0432748135 0.6866823
CY:male-CO:female -0.147007204 -0.256787128 -0.0372272805 0.0023205
CY:female-CR:female -0.046061117 -0.139681750 0.0475595168 0.7732585
AL:male-CR:female 0.090372349 0.016358739 0.1643859581 0.0072688
CO:male-CR:female 0.069583504 -0.024037129 0.1632041375 0.2879461
CR:male-CR:female 0.042587869 -0.031425740 0.1166014787 0.6100428
CY:male-CR:female -0.054073515 -0.147694148 0.0395471186 0.6055373
AL:male-CY:female 0.136433465 0.042812832 0.2300540986 0.0006986
CO:male-CY:female 0.115644621 0.005864697 0.2254245442 0.0323140
CR:male-CY:female 0.088648986 -0.004971647 0.1822696193 0.0754920
CY:male-CY:female -0.008012398 -0.117792322 0.1017675253 0.9999980
CO:male-AL:male -0.020788845 -0.114409478 0.0728317887 0.9965584
CR:male-AL:male -0.047784479 -0.121798089 0.0262291300 0.4653856
CY:male-AL:male -0.144445864 -0.238066497 -0.0508252301 0.0002846
CR:male-CO:male -0.026995635 -0.120616268 0.0666249986 0.9835171
CY:male-CO:male -0.123657019 -0.233436942 -0.0138770954 0.0172347
CY:male-CR:male -0.096661384 -0.190282018 -0.0030407508 0.0384414
###Ovary weight relative to body weight comparing dietary treated females versus age control groups
> shapiro.test(Rel_ov$Rel_Ov) #W = 0.96471, p-value = 0.4927
Shapiro-Wilk normality test
data: Rel_ov$Rel_Ov
W = 0.96471, p-value = 0.4927
> summary(aov(Rel_ov$Rel_Ov ~ Rel_ov$Treatment))
Df Sum Sq Mean Sq F value Pr(>F)
Rel_ov$Treatment 3 51.35 17.118 4.411 0.0142 *
Residuals 22 85.38 3.881
> TukeyHSD(aov(Rel_ov$Rel_Ov ~ Rel_ov$Treatment))
Tukey multiple comparisons of means
95% family-wise confidence level
Fit: aov(formula = Rel_ov$Rel_Ov ~ Rel_ov$Treatment)
$`Rel_ov$Treatment`
diff lwr upr p adj
CO-AL 1.6146225 -1.845125 5.0743704 0.5750520
CR-AL 1.1850644 -1.765419 4.1355473 0.6841602
CY-AL -2.2989677 -5.758716 1.1607802 0.2799278
CR-CO -0.4295581 -3.380041 2.5209248 0.9771023
CY-CO -3.9135902 -7.373338 -0.4538423 0.0227852
CY-CR -3.4840321 -6.434515 -0.5335491 0.0167411

### Sheet: GeneExpression
Statistical analysis on gene expression count data of Liver, Head Kidney and Gonads of Hippocampus erectus
CR = Calorie Restricted ; AL = Ad libitum ; CO = Control Old ; CY = Control Young
### LIVER
#Permanova for (CR, AL, CY, CO)
countsL_perm <- t(log(counts_L+1))
> adonis2(countsL_perm ~ meta_liver$Group * meta_liver$Sex , permutations = 999, method = "bray")
Df SumOfSqs R2 F Pr(>F)
meta_liver$Group 3 0.047853 0.29264 5.6244 0.001 ***
meta_liver$Sex 1 0.014677 0.08976 5.1751 0.001 ***
meta_liver$Group:meta_liver$Sex 3 0.010238 0.06261 1.2033 0.224
Residual 32 0.090753 0.55500
Total 39 0.163520 1.00000
> library(pairwiseAdonis)
> pairwise.adonis(countsL_perm, meta_liver$Group)
pairs F.Model R2 p.value p.adjusted
1 AL vs CR 2.811402 0.1350895 0.003 0.018					*
2 AL vs CY 5.171532 0.2231847 0.001 0.006					**
3 AL vs CO 4.554124 0.2019198 0.002 0.012					*
4 CR vs CY 5.915296 0.2473436 0.002 0.012					*
5 CR vs CO 7.944509 0.3062116 0.001 0.006					**
6 CY vs CO 3.218800 0.1516957 0.002 0.012					*
#Permanova for (CR, AL)
> countsL_perm <- t(log(counts_L_exp+1))
> adonis2(countsL_perm ~ meta_liver_exp$Treatment * meta_liver_exp$Sex , method = "bray")
Df SumOfSqs R2 F Pr(>F)
meta_liver_exp$Treatment 1 0.007895 0.13509 3.3846 0.001 ***
meta_liver_exp$Sex 1 0.010184 0.17426 4.3661 0.001 ***
meta_liver_exp$Treatment:meta_liver_exp$Sex 1 0.003042 0.05205 1.3041 0.151
Residual 16 0.037320 0.63860
Total 19 0.058441 1.00000
> pairwise.adonis(countsL_perm, meta_liver_exp$Interaction)
pairs F.Model R2 p.value p.adjusted
1 AL Female vs CR Female 1.866963 0.1892135 0.017 0.102
2 AL Female vs CR Male 5.414118 0.4036134 0.006 0.036					*
3 AL Female vs AL Male 2.990848 0.2721217 0.008 0.048					*
4 CR Female vs CR Male 2.709328 0.2529876 0.016 0.096
5 CR Female vs AL Male 2.382691 0.2294869 0.010 0.060
6 CR Male vs AL Male 2.908439 0.2666229 0.005 0.030					*
### HEAD KIDNEY
#Permanova for (CR, AL, CY, CO)
> countsHK_perm <- t(log(counts_HK+1))
> adonis2(countsHK_perm ~ meta_hk$Group * meta_hk$Sex, method = "bray")
Df SumOfSqs R2 F Pr(>F)
meta_hk$Group 3 0.009775 0.17881 2.9978 0.001 ***
meta_hk$Sex 1 0.005552 0.10157 5.1085 0.001 ***
meta_hk$Group:meta_hk$Sex 3 0.004560 0.08342 1.3986 0.021 *
Residual 32 0.034779 0.63621
Total 39 0.054666 1.00000
> pairwise.adonis(countsHK_perm, meta_hk$Group)
pairs F.Model R2 p.value p.adjusted
1 AL vs CR 1.479959 0.07597342 0.105 0.630
2 AL vs CY 3.112522 0.14742539 0.001 0.006					**
3 AL vs CO 1.991774 0.09962967 0.008 0.048					*
4 CR vs CY 3.624623 0.16761553 0.001 0.006					**
5 CR vs CO 2.472940 0.12079065 0.004 0.024					*
6 CY vs CO 2.704537 0.13062534 0.001 0.006					**
#Permanova for (CR, AL)
> countsHK_perm <- t(log(counts_HK_exp+1))
> adonis2(countsHK_perm ~ meta_hk_exp$Treatment * meta_hk_exp$Sex, method = "bray") #sex has a stronger effect in kidney comapred to Treatment
Df SumOfSqs R2 F Pr(>F)
meta_hk_exp$Treatment 1 0.0015854 0.07597 1.8476 0.037 *
meta_hk_exp$Sex 1 0.0045625 0.21864 5.3170 0.001 ***
meta_hk_exp$Treatment:meta_hk_exp$Sex 1 0.0009903 0.04746 1.1541 0.227
Residual 16 0.0137294 0.65793
Total 19 0.0208676 1.00000
> pairwise.adonis(countsHK_perm, meta_hk_exp$Interaction)
pairs F.Model R2 p.value p.adjusted
1 AL Female vs CR Female 1.319669 0.1416004 0.107 0.642
2 AL Female vs CR Male 3.903073 0.3279046 0.011 0.066
3 AL Female vs AL Male 2.650284 0.2488463 0.010 0.060
4 CR Female vs CR Male 3.944793 0.3302521 0.012 0.072
5 CR Female vs AL Male 3.278112 0.2906614 0.007 0.042						*
6 CR Male vs AL Male 1.696762 0.1749823 0.011 0.066
### OVARIES
#Permanova for (CR, AL, CY, CO)
> countsO_perm <- t(log(counts_O+1))
> adonis2(countsO_perm ~ meta_ovaries$Group, method = "bray")
Df SumOfSqs R2 F Pr(>F)
meta_ovaries$Group 3 0.0062395 0.46098 2.8507 0.002 **
Residual 10 0.0072959 0.53902
Total 13 0.0135354 1.00000
> pairwise.adonis(countsO_perm, meta_ovaries$Group)
pairs F.Model R2 p.value p.adjusted
1 AL vs CR 2.5689308 0.3394047 0.065 0.390
2 AL vs CY 4.4673466 0.4718689 0.034 0.204
3 AL vs CO 0.9041904 0.1843710 0.500 1.000
4 CR vs CY 1.9350683 0.2438628 0.023 0.138
5 CR vs CO 2.6493616 0.3463507 0.062 0.372
6 CY vs CO 4.2789488 0.4611459 0.023 0.138
#Permanova for (CR, AL)
> countsO_perm <- t(log(counts_O_exp+1))
> adonis2(countsO_perm ~ meta_ovaries_exp$Treatment, method = "bray")
adonis2(formula = countsO_perm ~ meta_ovaries_exp$Treatment, method = "bray")
Df SumOfSqs R2 F Pr(>F)
meta_ovaries_exp$Treatment 1 0.0018527 0.3394 2.5689 0.059 .
Residual 5 0.0036059 0.6606
Total 6 0.0054586 1.0000
### TESTES
#Permanova for (CR, AL, CY, CO)
> countsT_perm <- t(log(counts_T+1))
> adonis2(countsT_perm ~ meta_testes$Group, method = "bray")
Df SumOfSqs R2 F Pr(>F)
meta_testes$Group 3 0.0049286 0.1837 1.2002 0.186
Residual 16 0.0219008 0.8163
Total 19 0.0268294 1.0000
> pairwise.adonis(countsT_perm, meta_testes$Group)
pairs F.Model R2 p.value p.adjusted
1 CR vs AL 0.8971840 0.10083910 0.620 1.000
2 CR vs CY 2.2128356 0.21667201 0.010 0.060
3 CR vs CO 1.0699757 0.11796897 0.299 1.000
4 AL vs CY 0.8710762 0.09819285 0.535 1.000
5 AL vs CO 0.9364516 0.10479009 0.502 1.000
6 CY vs CO 2.1070069 0.20846992 0.037 0.222
#Permanova for (CR, AL)
> countsT_perm <- t(log(counts_T_exp+1)) #CR and AL
> adonis2(countsT_perm ~ meta_testes_exp$Diet, method = "bray") #not significant
Df SumOfSqs R2 F Pr(>F)
meta_testes_exp$Diet 1 0.0016103 0.10084 0.8972 0.65
Residual 8 0.0143586 0.89916
Total 9 0.0159688 1.00000

### Sheet: Microbiota
Statistical analysis of 16S rRNA amplicon sequencing of gut tissue for Hippocampus erectus
GROUPS: CR = Calorie Restricted ; AL = Ad libitum ; CO = Control Old ; CY = Control Young
#Alpha diversity Shannon Index
#Shapiro-Wilk Test
> shapiro.test(asv_meta$shannon.vegan[[1]])
W = 0.89234, p-value = 0.0001362
#Kruskal-Wallis Test
> kruskal.test(asv_meta$shannon.vegan[[1]] ~ asv_meta$sex)
Kruskal-Wallis chi-squared = 1.3141, df = 1, p-value = 0.2516
> kruskal.test(asv_meta$shannon.vegan[[1]] ~ asv_meta$group)
Kruskal-Wallis chi-squared = 2.5275, df = 3, p-value = 0.4703
> kruskal.test(asv_meta$shannon.vegan[[1]] ~ interaction(asv_meta$group, asv_meta$sex))
Kruskal-Wallis chi-squared = 4.7186, df = 7, p-value = 0.6943
#Dunn Test
> dunn.test(asv_meta$shannon.vegan[[1]], asv_meta$mix)
Kruskal-Wallis rank sum test
data: x and group
Kruskal-Wallis chi-squared = 4.7186, df = 7, p-value = 0.69
Comparison of x by group
(No adjustment)
Col Mean-|
Row Mean | AL Femal AL Male CO Femal CO Male CR Femal CR Male
---------+------------------------------------------------------------------
AL Male | -0.045584
| 0.4818
|
CO Femal | 1.579084 1.868953
| 0.0572 0.0308
|
CO Male | 0.093048 0.147709 -1.395726
| 0.4629 0.4413 0.0814
|
CR Femal | 0.357703 0.498701 -1.493936 0.223527
| 0.3603 0.3090 0.0676 0.4116
|
CR Male | -0.021041 0.031168 -1.872681 -0.126341 -0.479078
| 0.4916 0.4876 0.0306 0.4497 0.3159
|
CY Femal | 0.631633 0.774931 -0.947450 0.502461 0.382952 0.761697
| 0.2638 0.2192 0.1717 0.3077 0.3509 0.2231
|
CY Male | 0.488504 0.596114 -1.000270 0.375162 0.230816 0.580685
| 0.3126 0.2755 0.1586 0.3538 0.4087 0.2807
Col Mean-|
Row Mean | CY Femal
---------+-----------
CY Male | -0.107005
| 0.4574
alpha = 0.05
Reject Ho if p <= alpha/2
#Beta diversity Bray Curtis
#Permanova
> BC.dist=vegdist(asv_relabund, distance="bray")
> adonis2(BC.dist ~ group*sex, data = asv_meta, permutations = 1000)
Df SumOfSqs R2 F Pr(>F)
group 3 0.4995 0.11948 2.2763 0.01099 *
sex 1 0.0459 0.01099 0.6282 0.65335
group:sex 3 0.1974 0.04721 0.8995 0.52547
Residual 47 3.4379 0.82232
Total 54 4.1807 1.00000
#Pairwise comparison with benjamini hochberg correction
> pairwise.adonis(asv_relabund, asv_meta$group)
pairs F.Model R2 p.value p.adjusted
1 AL vs CR 5.6569875 0.13913937 0.001 0.0060
2 AL vs CO 0.8637802 0.03777941 0.467 0.5604
3 AL vs CY 1.3793238 0.05899759 0.249 0.3735
4 CR vs CO 3.2270725 0.10013545 0.017 0.0510
5 CR vs CY 1.9016427 0.06153856 0.083 0.1660
6 CO vs CY 0.2533552 0.01558787 0.915 0.9150
> pairwise.adonis(asv_relabund, asv_meta$mix)
pairs F.Model R2 p.value p.adjusted
1 AL Male vs AL Female 0.3576025 0.02677146 0.871 0.8890000
2 AL Male vs CR Male 2.2105817 0.10422070 0.065 0.2380000
3 AL Male vs CR Female 3.1278486 0.14135349 0.019 0.1624000
4 AL Male vs CO Male 0.7961914 0.06222097 0.537 0.7913684
5 AL Male vs CO Female 0.4995387 0.03700413 0.691 0.8389231
6 AL Male vs CY Male 1.3974033 0.10430404 0.228 0.5320000
7 AL Male vs CY Female 0.5368432 0.03965793 0.766 0.8389231
8 AL Female vs CR Male 2.9166128 0.17241116 0.019 0.1624000
9 AL Female vs CR Female 3.9631718 0.22062762 0.005 0.1400000
10 AL Female vs CO Male 0.9493415 0.11942391 0.444 0.7312941
11 AL Female vs CO Female 0.6808629 0.07843263 0.492 0.7653333
12 AL Female vs CY Male 1.5918393 0.18527340 0.128 0.3258182
13 AL Female vs CY Female 0.7482520 0.08553160 0.611 0.8173333
14 CR Male vs CR Female 0.5315502 0.02588943 0.656 0.8349091
15 CR Male vs CO Male 2.1932045 0.14435431 0.071 0.2380000
16 CR Male vs CO Female 1.9482247 0.12215935 0.085 0.2380000
17 CR Male vs CY Male 0.3994483 0.02981081 0.779 0.8389231
18 CR Male vs CY Female 2.0785512 0.12927478 0.079 0.2380000
19 CR Female vs CO Male 3.4628873 0.21034508 0.026 0.1624000
20 CR Female vs CO Female 2.2765957 0.13986928 0.076 0.2380000
21 CR Female vs CY Male 0.4079006 0.03042241 0.734 0.8389231
22 CR Female vs CY Female 2.9324714 0.17318626 0.029 0.1624000
23 CO Male vs CO Female 1.0932472 0.13508140 0.327 0.6540000
24 CO Male vs CY Male 1.4855712 0.19845796 0.352 0.6570667
25 CO Male vs CY Female 0.1189251 0.01670548 0.889 0.8890000
26 CO Female vs CY Male 1.0505006 0.13048886 0.433 0.7312941
27 CO Female vs CY Female 0.7365816 0.08431005 0.613 0.8173333
28 CY Male vs CY Female 1.1729515 0.14351627 0.317 0.6540000
Results without Vibrio genus (ASV)
#Alpha diversity Shannon index
shapiro.test(asv_meta$shannon)
W = 0.95083, p-value = 0.02502
#Levene's test to measure variance
> leveneTest(asv_meta$shannon.vegan[[1]] ~ asv_meta$group * asv_meta$sex)
Levene's Test for Homogeneity of Variance (center = median)
Df F value Pr(>F)
group 7 3.3336 0.005778 **
47
> leveneTest(asv_meta$shannon.vegan[[1]] ~ asv_meta$group)
Levene's Test for Homogeneity of Variance (center = median)
Df F value Pr(>F)
group 3 6.0743 0.001289 **
51
#Kruskal-Wallis Test
> kruskal.test(asv_meta$shannon.vegan ~ asv_meta$group)
Kruskal-Wallis chi-squared = 8.8317, df = 3, p-value = 0.03161
> kruskal.test(asv_meta$shannon.vegan ~ asv_meta$sex)
Kruskal-Wallis chi-squared = 1.4326, df = 1, p-value = 0.2313
> kruskal.test(shannon.vegan ~ interaction(group, sex), data = asv_meta)
Kruskal-Wallis chi-squared = 12.413, df = 7, p-value = 0.08777
#Dunn Test
> dunn.test(asv_meta$shannon.vegan, asv_meta$mix)
Kruskal-Wallis rank sum test
data: x and group
Kruskal-Wallis chi-squared = 12.4131, df = 7, p-value = 0.09
Comparison of x by group
(No adjustment)
Col Mean-|
Row Mean | AL Femal AL Male CO Femal CO Male CR Femal CR Male
---------+------------------------------------------------------------------
AL Male | -0.079772
| 0.4682
|
CO Femal | 1.164574 1.424507
| 0.1221 0.0771
|
CO Male | -0.521071 -0.516984 -1.619042
| 0.3012 0.3026 0.0527
|
CR Femal | -0.795363 -0.881818 -2.160948 -0.136060
| 0.2132 0.1889 0.0153* 0.4459
|
CR Male | -1.531811 -1.790909 -2.897396 -0.816361 -0.931540
| 0.0628 0.0367* 0.0019* 0.2071 0.1758
|
CY Femal | 0.394771 0.535614 -0.769803 0.893264 1.258273 1.994721
| 0.3465 0.2961 0.2207 0.1859 0.1041 0.0230*
|
CY Male | 0.665296 0.828229 -0.432675 1.125486 1.499092 2.179393
| 0.2529 0.2038 0.3326 0.1302 0.0669 0.0147*
Col Mean-|
Row Mean | CY Femal
---------+-----------
CY Male | 0.293102
| 0.3847
alpha = 0.05
Reject Ho if p <= alpha/2
#Beta diversity Bray Curtis
#Permanova
> BC.dist =vegdist(asv_relabund, distance="bray")
> adonis2(BC.dist.no ~ group*sex, data = asv_meta, permutations = 1000)
Df SumOfSqs R2 F Pr(>F)
group 3 3.3600 0.18415 3.8230 0.000999 ***
sex 1 0.3049 0.01671 1.0407 0.374625
group:sex 3 0.8123 0.04452 0.9242 0.525475
Residual 47 13.7693 0.75463
Total 54 18.2465 1.00000
#Pairwise comparison with benjamini hochberg correction
> pairwise.adonis(asv_relabund, asv_meta$group)
pairs F.Model R2 p.value p.adjusted
1 AL vs CR 5.8457489 0.14311768 0.001 0.0020
2 AL vs CO 1.6434793 0.06951089 0.119 0.1428
3 AL vs CY 1.8389170 0.07713928 0.084 0.1260
4 CR vs CO 7.2855259 0.20078325 0.001 0.0020
5 CR vs CY 4.7244766 0.14009043 0.001 0.0020
6 CO vs CY 0.3822795 0.02333494 0.914 0.9140
> pairwise.adonis(asv_relabund, asv_meta$mix)
pairs F.Model R2 p.value p.adjusted
1 AL Male vs AL Female 0.6350871 0.04657741 0.669 0.7492800
2 AL Male vs CR Male 2.8442417 0.13020556 0.016 0.0448000					*
3 AL Male vs CR Female 3.5935148 0.15905072 0.003 0.0160000					*
4 AL Male vs CO Male 1.5312321 0.11316280 0.130 0.3252308
5 AL Male vs CO Female 1.0895372 0.07732952 0.370 0.4861818
6 AL Male vs CY Male 1.4222632 0.10596299 0.177 0.3540000
7 AL Male vs CY Female 1.5844590 0.10864023 0.151 0.3252308
8 AL Female vs CR Male 2.9995422 0.17644841 0.016 0.0448000
9 AL Female vs CR Female 3.3622374 0.19365231 0.006 0.0210000					*
10 AL Female vs CO Male 1.4663412 0.17319656 0.217 0.3574118
11 AL Female vs CO Female 0.7728364 0.08809424 0.503 0.5880000
12 AL Female vs CY Male 1.3343290 0.16010035 0.283 0.4130000
13 AL Female vs CY Female 1.3538505 0.14473724 0.207 0.3574118
14 CR Male vs CR Female 0.5913612 0.02871890 0.842 0.8866667
15 CR Male vs CO Male 3.5867455 0.21624167 0.004 0.0160000					*
16 CR Male vs CO Female 4.1816514 0.22999294 0.002 0.0140000					*
17 CR Male vs CY Male 1.1663413 0.08233187 0.270 0.4130000
18 CR Male vs CY Female 4.4982507 0.24317168 0.001 0.0140000					*
19 CR Female vs CO Male 4.0836854 0.23904007 0.004 0.0160000					*
20 CR Female vs CO Female 4.5859556 0.24674306 0.002 0.0140000					*
21 CR Female vs CY Male 1.4045730 0.09750882 0.147 0.3252308
22 CR Female vs CY Female 5.1486522 0.26887805 0.001 0.0140000					*
23 CO Male vs CO Female 0.9659213 0.12125670 0.504 0.5880000
24 CO Male vs CY Male 1.0037483 0.14331588 0.382 0.4861818
25 CO Male vs CY Female 0.5209318 0.06926426 0.855 0.8866667
26 CO Female vs CY Male 1.2851711 0.15511702 0.295 0.4130000
27 CO Female vs CY Female 0.2918638 0.03519881 0.989 0.9890000
28 CY Male vs CY Female 1.3504364 0.16172046 0.217 0.3574118

### Sheet: CorrelationAnalysis
Gradient analysis between bacterial taxa (gut tissue) and transcriptomic variation (liver, head kidney and gonads) in Hippocampus erectus
LIVER
# Mantel Test on 205 bacterial genera and 13015 genes (normalised expression data)
x_micro_dist <- vegdist(t(OTU_exp_l), "bray")
y_trans_dist <- vegdist(t(liver_exp), "bray")
man_test <- mantel(x_micro_dist, y_trans_dist)
> man_test
Mantel statistic based on Pearson's product-moment correlation
Call:
mantel(xdis = x_micro_dist, ydis = y_trans_dist)
Mantel statistic r: 0.1307
Significance: 0.192
Upper quantiles of permutations (null model):
90% 95% 97.5% 99%
0.189 0.238 0.267 0.317
Permutation: free
Number of permutations: 999
# Mantel Test on 205 bacterial genera and 284 immune genes
> man_test _immuno
Mantel statistic based on Pearson's product-moment correlation
Call:
mantel(xdis = x_micro_dist, ydis = y_trans_dist)
Mantel statistic r: 0.1885
Significance: 0.145
Upper quantiles of permutations (null model):
90% 95% 97.5% 99%
0.239 0.346 0.412 0.516
Permutation: free
Number of permutations: 999
HEAD KIDNEY
# Mantel Test on 205 bacterial genera and 16470 genes (normalised expression data)
x_micro_dist <- vegdist(t(OTU_exp_hk), "bray")
y_trans_dist <- vegdist(t(hk_exp), "bray")
man_test <- mantel(x_micro_dist, y_trans_dist)
> man_test_hk
Mantel statistic based on Pearson's product-moment correlation
Call:
mantel(xdis = x_micro_dist, ydis = y_trans_dist)
Mantel statistic r: 0.002801
Significance: 0.446
Upper quantiles of permutations (null model):
90% 95% 97.5% 99%
0.208 0.295 0.354 0.418
Permutation: free
Number of permutations: 999
# Mantel Test on 205 bacterial genera and 284 immune genes
> man_test_immuno
Mantel statistic based on Pearson's product-moment correlation
Call:
mantel(xdis = x_micro_dist, ydis = y_trans_dist)
Mantel statistic r: 0.008374
Significance: 0.405
Upper quantiles of permutations (null model):
90% 95% 97.5% 99%
0.199 0.354 0.416 0.478
Permutation: free
Number of permutations: 999
OVARIES
# Mantel Test on 205 bacterial genera and 16897 genes (normalised expression data)
> man_test_ov
Mantel statistic based on Pearson's product-moment correlation
Call:
mantel(xdis = x_micro_dist, ydis = y_trans_dist)
Mantel statistic r: 0.4367
Significance: 0.01
Upper quantiles of permutations (null model):
90% 95% 97.5% 99%
0.279 0.345 0.396 0.425
Permutation: free
Number of permutations: 999
> man_test_immuno
Mantel statistic based on Pearson's product-moment correlation
Call:
mantel(xdis = x_micro_dist, ydis = y_trans_dist)
Mantel statistic r: 0.2397
Significance: 0.098
Upper quantiles of permutations (null model):
90% 95% 97.5% 99%
0.233 0.319 0.421 0.491
Permutation: free
Number of permutations: 999
TESTES
# Mantel Test on 205 bacterial genera and 17411 genes (normalised expression data)
> man_test_testes
Mantel statistic based on Pearson's product-moment correlation
Call:
mantel(xdis = x_micro_dist, ydis = y_trans_dist)
Mantel statistic r: 0.5811
Significance: 0.013
Upper quantiles of permutations (null model):
90% 95% 97.5% 99%
0.423 0.494 0.539 0.582
Permutation: free
Number of permutations: 999
> man_test_testes_immuno
Mantel statistic based on Pearson's product-moment correlation
Call:
mantel(xdis = x_micro_dist, ydis = y_trans_dist)
Mantel statistic r: 0.5588
Significance: 0.029
Upper quantiles of permutations (null model):
90% 95% 97.5% 99%
0.397 0.508 0.566 0.590
Permutation: free
Number of permutations: 999
