## Supplementary material for "Surviving on limited resources: effects of caloric restriction on growth, gene expression and gut microbiota in a species with male pregnancy (*Hippocampus erectus*)": Table S2

### Sheet: SheetA
Gene enrichment analysis from Gprofiler: AL females vs CR females for Liver
source	term_name	term_id	adjusted_p_value	negative_log10_of_adjusted_p_value	term_size	query_size	intersection_size	effective_domain_size	intersections
GO:BP	sterol biosynthetic process	GO:0016126	1930000000	6713860000000000	26	234	8	21989	ENSDARG00000103025,ENSDARG00000103226,ENSDARG00000018096,ENSDARG00000004130,ENSDARG00000099336,ENSDARG00000052734,ENSDARG00000079946,ENSDARG00000101062
GO:BP	cholesterol biosynthetic process	GO:0006695	639000000	6194800000000000	19	234	7	21989	ENSDARG00000103025,ENSDARG00000103226,ENSDARG00000018096,ENSDARG00000004130,ENSDARG00000099336,ENSDARG00000052734,ENSDARG00000101062
GO:BP	secondary alcohol biosynthetic process	GO:1902653	639000000	6194800000000000	19	234	7	21989	ENSDARG00000103025,ENSDARG00000103226,ENSDARG00000018096,ENSDARG00000004130,ENSDARG00000099336,ENSDARG00000052734,ENSDARG00000101062
GO:BP	lipid metabolic process	GO:0006629	0.0000014987085763444327	5.82428e+16	885	234	32	21989	ENSDARG00000018529,ENSDARG00000075178,ENSDARG00000007127,ENSDARG00000104106,ENSDARG00000103025,ENSDARG00000055876,ENSDARG00000044642,ENSDARG00000056985,ENSDARG00000103226,ENSDARG00000053476,ENSDARG00000012468,ENSDARG00000018096,ENSDARG00000067520,ENSDARG00000004130,ENSDARG00000099336,ENSDARG00000103614,ENSDARG00000045414,ENSDARG00000061274,ENSDARG00000052734,ENSDARG00000079946,ENSDARG00000043003,…
GO:BP	lipid biosynthetic process	GO:0008610	0.0000049244239803047396	530764000000000	419	234	21	21989	ENSDARG00000075178,ENSDARG00000103025,ENSDARG00000055876,ENSDARG00000044642,ENSDARG00000103226,ENSDARG00000018096,ENSDARG00000004130,ENSDARG00000099336,ENSDARG00000103614,ENSDARG00000045414,ENSDARG00000061274,ENSDARG00000052734,ENSDARG00000079946,ENSDARG00000043003,ENSDARG00000019532,ENSDARG00000101062,ENSDARG00000026726,ENSDARG00000040890,ENSDARG00000101952,ENSDARG00000076121,ENSDARG00000099315
GO:BP	steroid biosynthetic process	GO:0006694	0.000016089101056775356	4793470000000000	61	234	9	21989	ENSDARG00000103025,ENSDARG00000103226,ENSDARG00000018096,ENSDARG00000004130,ENSDARG00000099336,ENSDARG00000052734,ENSDARG00000079946,ENSDARG00000101062,ENSDARG00000099315
GO:BP	sterol metabolic process	GO:0016125	0.000021556538385695853	4666420000000000	63	234	9	21989	ENSDARG00000103025,ENSDARG00000103226,ENSDARG00000018096,ENSDARG00000004130,ENSDARG00000099336,ENSDARG00000052734,ENSDARG00000079946,ENSDARG00000101062,ENSDARG00000099315
GO:BP	secondary alcohol metabolic process	GO:1902652	0.00002485358203774514	4604610000000000	64	234	9	21989	ENSDARG00000003795,ENSDARG00000103025,ENSDARG00000103226,ENSDARG00000018096,ENSDARG00000004130,ENSDARG00000099336,ENSDARG00000052734,ENSDARG00000101062,ENSDARG00000099315
GO:BP	steroid metabolic process	GO:0008202	0.00011519843261995617	3938550000000000	100	234	10	21989	ENSDARG00000103025,ENSDARG00000103226,ENSDARG00000018096,ENSDARG00000004130,ENSDARG00000099336,ENSDARG00000052734,ENSDARG00000079946,ENSDARG00000101062,ENSDARG00000013236,ENSDARG00000099315
GO:BP	cholesterol metabolic process	GO:0008203	0.00011548531866168928	3.93747e+16	55	234	8	21989	ENSDARG00000103025,ENSDARG00000103226,ENSDARG00000018096,ENSDARG00000004130,ENSDARG00000099336,ENSDARG00000052734,ENSDARG00000101062,ENSDARG00000099315
GO:BP	isoprenoid biosynthetic process	GO:0008299	0.0006531396517014765	3184990000000000	30	234	6	21989	ENSDARG00000103025,ENSDARG00000004130,ENSDARG00000099336,ENSDARG00000061274,ENSDARG00000052734,ENSDARG00000040890
GO:BP	farnesyl diphosphate metabolic process	GO:0045338	0.0011898783960168162	2.9245e+16	3	234	3	21989	ENSDARG00000103025,ENSDARG00000101062,ENSDARG00000040890
GO:BP	small molecule metabolic process	GO:0044281	0.0025649676505317244	2.59092e+16	1227	234	32	21989	ENSDARG00000003795,ENSDARG00000007127,ENSDARG00000104106,ENSDARG00000103025,ENSDARG00000038845,ENSDARG00000044073,ENSDARG00000103226,ENSDARG00000018096,ENSDARG00000067520,ENSDARG00000053485,ENSDARG00000004130,ENSDARG00000040492,ENSDARG00000099336,ENSDARG00000045414,ENSDARG00000063525,ENSDARG00000052734,ENSDARG00000101176,ENSDARG00000010149,ENSDARG00000025338,ENSDARG00000115585,ENSDARG00000093448,…
GO:BP	organic hydroxy compound metabolic process	GO:1901615	0.005402022416682587	2.26744e+16	224	234	12	21989	ENSDARG00000003795,ENSDARG00000103025,ENSDARG00000038845,ENSDARG00000103226,ENSDARG00000018096,ENSDARG00000004130,ENSDARG00000099336,ENSDARG00000052734,ENSDARG00000079946,ENSDARG00000025338,ENSDARG00000101062,ENSDARG00000099315
GO:BP	alcohol biosynthetic process	GO:0046165	0.008700430529456314	2.06046e+16	69	234	7	21989	ENSDARG00000103025,ENSDARG00000103226,ENSDARG00000018096,ENSDARG00000004130,ENSDARG00000099336,ENSDARG00000052734,ENSDARG00000101062
GO:BP	generation of precursor metabolites and energy	GO:0006091	0.009486685663629703	2.02289e+16	198	234	11	21989	ENSDARG00000041314,ENSDARG00000038577,ENSDARG00000038608,ENSDARG00000054588,ENSDARG00000115585,ENSDARG00000095273,ENSDARG00000020893,ENSDARG00000075008,ENSDARG00000052190,ENSDARG00000015343,ENSDARG00000070083
GO:BP	organic hydroxy compound biosynthetic process	GO:1901617	0.010079580454868807	1.99656e+16	98	234	8	21989	ENSDARG00000103025,ENSDARG00000103226,ENSDARG00000018096,ENSDARG00000004130,ENSDARG00000099336,ENSDARG00000052734,ENSDARG00000079946,ENSDARG00000101062
GO:BP	proton motive force-driven ATP synthesis	GO:0015986	0.010523368554631653	1.97785e+16	28	234	5	21989	ENSDARG00000010149,ENSDARG00000078113,ENSDARG00000045514,ENSDARG00000011553,ENSDARG00000070083
GO:BP	ATP biosynthetic process	GO:0006754	0.014996460951852376	1.82401e+16	30	234	5	21989	ENSDARG00000010149,ENSDARG00000078113,ENSDARG00000045514,ENSDARG00000011553,ENSDARG00000070083
GO:BP	monocarboxylic acid metabolic process	GO:0032787	0.016751202454768715	1775950000000000	293	234	13	21989	ENSDARG00000007127,ENSDARG00000104106,ENSDARG00000038845,ENSDARG00000067520,ENSDARG00000045414,ENSDARG00000063525,ENSDARG00000101176,ENSDARG00000025338,ENSDARG00000093448,ENSDARG00000019532,ENSDARG00000026726,ENSDARG00000012987,ENSDARG00000015343
GO:BP	hemopoiesis	GO:0030097	0.022198570332097198	1.65367e+16	346	234	14	21989	ENSDARG00000020606,ENSDARG00000103025,ENSDARG00000026655,ENSDARG00000021059,ENSDARG00000052094,ENSDARG00000019371,ENSDARG00000090834,ENSDARG00000077126,ENSDARG00000015427,ENSDARG00000061723,ENSDARG00000026726,ENSDARG00000000966,ENSDARG00000005372,ENSDARG00000054320
GO:BP	isoprenoid metabolic process	GO:0006720	0.023201004909646366	1.63449e+16	80	234	7	21989	ENSDARG00000103025,ENSDARG00000004130,ENSDARG00000099336,ENSDARG00000061274,ENSDARG00000052734,ENSDARG00000101062,ENSDARG00000040890
GO:BP	cellular respiration	GO:0045333	0.028591831961452447	1.54376e+16	113	234	8	21989	ENSDARG00000041314,ENSDARG00000038577,ENSDARG00000038608,ENSDARG00000054588,ENSDARG00000115585,ENSDARG00000095273,ENSDARG00000020893,ENSDARG00000070083
GO:BP	cellular lipid metabolic process	GO:0044255	0.031676092876881154	1.49927e+16	665	234	20	21989	ENSDARG00000075178,ENSDARG00000007127,ENSDARG00000104106,ENSDARG00000103025,ENSDARG00000056985,ENSDARG00000067520,ENSDARG00000004130,ENSDARG00000099336,ENSDARG00000103614,ENSDARG00000045414,ENSDARG00000061274,ENSDARG00000052734,ENSDARG00000043003,ENSDARG00000019532,ENSDARG00000101062,ENSDARG00000026726,ENSDARG00000040890,ENSDARG00000101952,ENSDARG00000034368,ENSDARG00000076121
GO:BP	electron transport chain	GO:0022900	0.04640879963654999	1333400000000000	89	234	7	21989	ENSDARG00000041314,ENSDARG00000038577,ENSDARG00000038608,ENSDARG00000054588,ENSDARG00000095273,ENSDARG00000020893,ENSDARG00000052190
KEGG	Steroid biosynthesis	KEGG:00100	4810000	8317510000000000	20	117	9	5402	ENSDARG00000018529,ENSDARG00000044642,ENSDARG00000103226,ENSDARG00000042641,ENSDARG00000061274,ENSDARG00000079946,ENSDARG00000101062,ENSDARG00000013236,ENSDARG00000099315
KEGG	Metabolic pathways	KEGG:01100	0.0002860933746477501	354349000000000	1424	117	53	5402	ENSDARG00000003795,ENSDARG00000007127,ENSDARG00000103025,ENSDARG00000038845,ENSDARG00000044642,ENSDARG00000103226,ENSDARG00000115805,ENSDARG00000053476,ENSDARG00000038577,ENSDARG00000018069,ENSDARG00000021059,ENSDARG00000042641,ENSDARG00000012468,ENSDARG00000053485,ENSDARG00000004130,ENSDARG00000026376,ENSDARG00000040492,ENSDARG00000099336,ENSDARG00000023712,ENSDARG00000045414,ENSDARG00000061274,…
KEGG	Terpenoid backbone biosynthesis	KEGG:00900	0.000999417407490606	3.00025e+16	17	117	5	5402	ENSDARG00000007127,ENSDARG00000103025,ENSDARG00000004130,ENSDARG00000099336,ENSDARG00000040890
KEGG	Oxidative phosphorylation	KEGG:00190	0.03595829975536967	1.4442e+16	115	117	9	5402	ENSDARG00000038577,ENSDARG00000010149,ENSDARG00000045230,ENSDARG00000095273,ENSDARG00000021984,ENSDARG00000078113,ENSDARG00000045514,ENSDARG00000011553,ENSDARG00000070083
KEGG	Spliceosome	KEGG:03040	0.043304783783479184	1.36346e+16	118	117	9	5402	ENSDARG00000027734,ENSDARG00000006395,ENSDARG00000086411,ENSDARG00000029818,ENSDARG00000077126,ENSDARG00000056138,ENSDARG00000057484,ENSDARG00000053101,ENSDARG00000037928
REAC	Cholesterol biosynthesis	REAC:R-DRE-191273	9090000	8041520000000000	20	137	9	7340	ENSDARG00000103025,ENSDARG00000044642,ENSDARG00000042641,ENSDARG00000004130,ENSDARG00000052734,ENSDARG00000079946,ENSDARG00000101062,ENSDARG00000013236,ENSDARG00000040890
REAC	Metabolism of steroids	REAC:R-DRE-8957322	0.0000014276283487797267	5845380000000000	102	137	14	7340	ENSDARG00000103025,ENSDARG00000044642,ENSDARG00000026655,ENSDARG00000042641,ENSDARG00000018096,ENSDARG00000067520,ENSDARG00000004130,ENSDARG00000052734,ENSDARG00000079946,ENSDARG00000101062,ENSDARG00000013236,ENSDARG00000040890,ENSDARG00000017809,ENSDARG00000044566
REAC	Metabolism	REAC:R-DRE-1430728	0.002797081942099153	2.55329e+16	1504	137	50	7340	ENSDARG00000075178,ENSDARG00000103025,ENSDARG00000044642,ENSDARG00000026655,ENSDARG00000056985,ENSDARG00000035741,ENSDARG00000041314,ENSDARG00000016038,ENSDARG00000018069,ENSDARG00000021059,ENSDARG00000038608,ENSDARG00000042641,ENSDARG00000012468,ENSDARG00000018096,ENSDARG00000067520,ENSDARG00000053485,ENSDARG00000004130,ENSDARG00000033993,ENSDARG00000040492,ENSDARG00000023712,ENSDARG00000103614,…
REAC	Formation of ATP by chemiosmotic coupling	REAC:R-DRE-163210	0.003316894931289634	2.47927e+16	17	137	5	7340	ENSDARG00000010149,ENSDARG00000078113,ENSDARG00000045514,ENSDARG00000011553,ENSDARG00000070083
REAC	Cristae formation	REAC:R-DRE-8949613	0.003316894931289634	2.47927e+16	17	137	5	7340	ENSDARG00000010149,ENSDARG00000078113,ENSDARG00000045514,ENSDARG00000011553,ENSDARG00000070083
REAC	Metabolism of lipids	REAC:R-DRE-556833	0.005624403471845327	2249920000000000	507	137	24	7340	ENSDARG00000075178,ENSDARG00000103025,ENSDARG00000044642,ENSDARG00000026655,ENSDARG00000056985,ENSDARG00000016038,ENSDARG00000042641,ENSDARG00000012468,ENSDARG00000018096,ENSDARG00000067520,ENSDARG00000004130,ENSDARG00000103614,ENSDARG00000045414,ENSDARG00000052734,ENSDARG00000079946,ENSDARG00000043003,ENSDARG00000023290,ENSDARG00000101062,ENSDARG00000013236,ENSDARG00000040890,ENSDARG00000017809,…
REAC	Mitochondrial biogenesis	REAC:R-DRE-1592230	0.020507101742465315	1.6881e+16	24	137	5	7340	ENSDARG00000010149,ENSDARG00000078113,ENSDARG00000045514,ENSDARG00000011553,ENSDARG00000070083
REAC	The citric acid (TCA) cycle and respiratory electron transport	REAC:R-DRE-1428517	0.034436569975563304	1.46298e+16	126	137	10	7340	ENSDARG00000041314,ENSDARG00000038608,ENSDARG00000010149,ENSDARG00000025338,ENSDARG00000021984,ENSDARG00000078113,ENSDARG00000045514,ENSDARG00000060500,ENSDARG00000011553,ENSDARG00000070083

### Sheet: SheetB
Gene enrichment analysis from Gprofiler: AL males vs CR males for Liver
source	term_name	term_id	adjusted_p_value	negative_log10_of_adjusted_p_value	term_size	query_size	intersection_size	effective_domain_size	intersections
GO:BP	proton motive force-driven ATP synthesis	GO:0015986	372000	9429480000000000	28	54	7	21989	ENSDARG00000017775,ENSDARG00000045514,ENSDARG00000011553,ENSDARG00000078113,ENSDARG00000014313,ENSDARG00000010149,ENSDARG00000056008
GO:BP	ATP biosynthetic process	GO:0006754	637000	9195740000000000	30	54	7	21989	ENSDARG00000017775,ENSDARG00000045514,ENSDARG00000011553,ENSDARG00000078113,ENSDARG00000014313,ENSDARG00000010149,ENSDARG00000056008
GO:BP	ATP metabolic process	GO:0046034	4730000	832481000000000	39	54	7	21989	ENSDARG00000017775,ENSDARG00000045514,ENSDARG00000011553,ENSDARG00000078113,ENSDARG00000014313,ENSDARG00000010149,ENSDARG00000056008
GO:BP	purine nucleoside triphosphate biosynthetic process	GO:0009145	5730000	8242080000000000	40	54	7	21989	ENSDARG00000017775,ENSDARG00000045514,ENSDARG00000011553,ENSDARG00000078113,ENSDARG00000014313,ENSDARG00000010149,ENSDARG00000056008
GO:BP	purine ribonucleoside triphosphate biosynthetic process	GO:0009206	5730000	8242080000000000	40	54	7	21989	ENSDARG00000017775,ENSDARG00000045514,ENSDARG00000011553,ENSDARG00000078113,ENSDARG00000014313,ENSDARG00000010149,ENSDARG00000056008
GO:BP	ribonucleoside triphosphate biosynthetic process	GO:0009201	163000000	7788940000000000	46	54	7	21989	ENSDARG00000017775,ENSDARG00000045514,ENSDARG00000011553,ENSDARG00000078113,ENSDARG00000014313,ENSDARG00000010149,ENSDARG00000056008
GO:BP	purine ribonucleoside triphosphate metabolic process	GO:0009205	259000000	7.58593e+16	49	54	7	21989	ENSDARG00000017775,ENSDARG00000045514,ENSDARG00000011553,ENSDARG00000078113,ENSDARG00000014313,ENSDARG00000010149,ENSDARG00000056008
GO:BP	nucleoside triphosphate biosynthetic process	GO:0009142	40200000	73959600000000	52	54	7	21989	ENSDARG00000017775,ENSDARG00000045514,ENSDARG00000011553,ENSDARG00000078113,ENSDARG00000014313,ENSDARG00000010149,ENSDARG00000056008
GO:BP	purine nucleoside triphosphate metabolic process	GO:0009144	40200000	73959600000000	52	54	7	21989	ENSDARG00000017775,ENSDARG00000045514,ENSDARG00000011553,ENSDARG00000078113,ENSDARG00000014313,ENSDARG00000010149,ENSDARG00000056008
GO:BP	ribonucleoside triphosphate metabolic process	GO:0009199	60600000	7217470000000000	55	54	7	21989	ENSDARG00000017775,ENSDARG00000045514,ENSDARG00000011553,ENSDARG00000078113,ENSDARG00000014313,ENSDARG00000010149,ENSDARG00000056008
GO:BP	nucleoside triphosphate metabolic process	GO:0009141	2830000000	6548870000000000	68	54	7	21989	ENSDARG00000017775,ENSDARG00000045514,ENSDARG00000011553,ENSDARG00000078113,ENSDARG00000014313,ENSDARG00000010149,ENSDARG00000056008
GO:BP	nucleotide metabolic process	GO:0009117	0.00000727909213027382	5137920000000000	336	54	10	21989	ENSDARG00000017775,ENSDARG00000015343,ENSDARG00000045514,ENSDARG00000011553,ENSDARG00000071017,ENSDARG00000078113,ENSDARG00000014313,ENSDARG00000010149,ENSDARG00000056008,ENSDARG00000115585
GO:BP	nucleoside phosphate metabolic process	GO:0006753	0.000012605326606827438	4899450000000000	356	54	10	21989	ENSDARG00000017775,ENSDARG00000015343,ENSDARG00000045514,ENSDARG00000011553,ENSDARG00000071017,ENSDARG00000078113,ENSDARG00000014313,ENSDARG00000010149,ENSDARG00000056008,ENSDARG00000115585
GO:BP	purine nucleotide metabolic process	GO:0006163	0.000027211053427424114	4565250000000000	286	54	9	21989	ENSDARG00000017775,ENSDARG00000015343,ENSDARG00000045514,ENSDARG00000011553,ENSDARG00000078113,ENSDARG00000014313,ENSDARG00000010149,ENSDARG00000056008,ENSDARG00000115585
GO:BP	purine-containing compound metabolic process	GO:0072521	0.00005136375586980868	4289340000000000	308	54	9	21989	ENSDARG00000017775,ENSDARG00000015343,ENSDARG00000045514,ENSDARG00000011553,ENSDARG00000078113,ENSDARG00000014313,ENSDARG00000010149,ENSDARG00000056008,ENSDARG00000115585
GO:BP	nucleobase-containing small molecule metabolic process	GO:0055086	0.000054590082863647534	4262890000000000	416	54	10	21989	ENSDARG00000017775,ENSDARG00000015343,ENSDARG00000045514,ENSDARG00000011553,ENSDARG00000071017,ENSDARG00000078113,ENSDARG00000014313,ENSDARG00000010149,ENSDARG00000056008,ENSDARG00000115585
GO:BP	purine ribonucleotide metabolic process	GO:0009150	0.0000562959143103076	4249520000000000	220	54	8	21989	ENSDARG00000017775,ENSDARG00000045514,ENSDARG00000011553,ENSDARG00000078113,ENSDARG00000014313,ENSDARG00000010149,ENSDARG00000056008,ENSDARG00000115585
GO:BP	ribonucleotide metabolic process	GO:0009259	0.00008198911787367201	4086240000000000	231	54	8	21989	ENSDARG00000017775,ENSDARG00000045514,ENSDARG00000011553,ENSDARG00000078113,ENSDARG00000014313,ENSDARG00000010149,ENSDARG00000056008,ENSDARG00000115585
GO:BP	purine ribonucleotide biosynthetic process	GO:0009152	0.00008420727902353757	4074650000000000	153	54	7	21989	ENSDARG00000017775,ENSDARG00000045514,ENSDARG00000011553,ENSDARG00000078113,ENSDARG00000014313,ENSDARG00000010149,ENSDARG00000056008
GO:BP	ribose phosphate metabolic process	GO:0019693	0.00009984793658576853	4000660000000000	237	54	8	21989	ENSDARG00000017775,ENSDARG00000045514,ENSDARG00000011553,ENSDARG00000078113,ENSDARG00000014313,ENSDARG00000010149,ENSDARG00000056008,ENSDARG00000115585
GO:BP	ribonucleotide biosynthetic process	GO:0009260	0.0001298491031237772	3886560000000000	163	54	7	21989	ENSDARG00000017775,ENSDARG00000045514,ENSDARG00000011553,ENSDARG00000078113,ENSDARG00000014313,ENSDARG00000010149,ENSDARG00000056008
GO:BP	proton transmembrane transport	GO:1902600	0.00014087696191648026	385116000000000	99	54	6	21989	ENSDARG00000017775,ENSDARG00000011553,ENSDARG00000078113,ENSDARG00000014313,ENSDARG00000010149,ENSDARG00000056008
GO:BP	ribose phosphate biosynthetic process	GO:0046390	0.00015320024916263503	3814740000000000	167	54	7	21989	ENSDARG00000017775,ENSDARG00000045514,ENSDARG00000011553,ENSDARG00000078113,ENSDARG00000014313,ENSDARG00000010149,ENSDARG00000056008
GO:BP	purine nucleotide biosynthetic process	GO:0006164	0.0003947081650572809	3.40372e+16	192	54	7	21989	ENSDARG00000017775,ENSDARG00000045514,ENSDARG00000011553,ENSDARG00000078113,ENSDARG00000014313,ENSDARG00000010149,ENSDARG00000056008
GO:BP	purine-containing compound biosynthetic process	GO:0072522	0.0005375050373779797	3.26962e+16	201	54	7	21989	ENSDARG00000017775,ENSDARG00000045514,ENSDARG00000011553,ENSDARG00000078113,ENSDARG00000014313,ENSDARG00000010149,ENSDARG00000056008
GO:BP	nucleotide biosynthetic process	GO:0009165	0.0012142575478795588	2915690000000000	227	54	7	21989	ENSDARG00000017775,ENSDARG00000045514,ENSDARG00000011553,ENSDARG00000078113,ENSDARG00000014313,ENSDARG00000010149,ENSDARG00000056008
GO:BP	nucleoside phosphate biosynthetic process	GO:1901293	0.0015730440852760267	2.80326e+16	236	54	7	21989	ENSDARG00000017775,ENSDARG00000045514,ENSDARG00000011553,ENSDARG00000078113,ENSDARG00000014313,ENSDARG00000010149,ENSDARG00000056008
GO:BP	organophosphate metabolic process	GO:0019637	0.009192563739099682	2.03656e+16	733	54	10	21989	ENSDARG00000017775,ENSDARG00000015343,ENSDARG00000045514,ENSDARG00000011553,ENSDARG00000071017,ENSDARG00000078113,ENSDARG00000014313,ENSDARG00000010149,ENSDARG00000056008,ENSDARG00000115585
GO:BP	inorganic ion transmembrane transport	GO:0098660	0.03114557782986828	150660000000000	672	54	9	21989	ENSDARG00000088967,ENSDARG00000035741,ENSDARG00000017775,ENSDARG00000011553,ENSDARG00000078113,ENSDARG00000014313,ENSDARG00000010149,ENSDARG00000056008,ENSDARG00000038106
GO:BP	photoperiodism	GO:0009648	0.03179206841423962	1.49768e+16	26	54	3	21989	ENSDARG00000069074,ENSDARG00000003631,ENSDARG00000035732
KEGG	Oxidative phosphorylation	KEGG:00190	0.0000048826738485300705	5311340000000000	115	30	8	5402	ENSDARG00000017775,ENSDARG00000045514,ENSDARG00000011553,ENSDARG00000078113,ENSDARG00000022438,ENSDARG00000014313,ENSDARG00000010149,ENSDARG00000056008
KEGG	Peroxisome	KEGG:04146	0.04273724041258544	1369190000000000	85	30	4	5402	ENSDARG00000003795,ENSDARG00000055591,ENSDARG00000061770,ENSDARG00000078770
REAC	Formation of ATP by chemiosmotic coupling	REAC:R-DRE-163210	75600	1.01214e+16	17	32	7	7340	ENSDARG00000017775,ENSDARG00000045514,ENSDARG00000011553,ENSDARG00000078113,ENSDARG00000014313,ENSDARG00000010149,ENSDARG00000056008
REAC	Cristae formation	REAC:R-DRE-8949613	75600	1.01214e+16	17	32	7	7340	ENSDARG00000017775,ENSDARG00000045514,ENSDARG00000011553,ENSDARG00000078113,ENSDARG00000014313,ENSDARG00000010149,ENSDARG00000056008
REAC	Mitochondrial biogenesis	REAC:R-DRE-1592230	13200000	8880170000000000	24	32	7	7340	ENSDARG00000017775,ENSDARG00000045514,ENSDARG00000011553,ENSDARG00000078113,ENSDARG00000014313,ENSDARG00000010149,ENSDARG00000056008
REAC	Respiratory electron transport, ATP synthesis by chemiosmotic coupling, and heat production by uncoupling proteins.	REAC:R-DRE-163200	2350000000	6629130000000000	77	32	8	7340	ENSDARG00000041314,ENSDARG00000017775,ENSDARG00000045514,ENSDARG00000011553,ENSDARG00000078113,ENSDARG00000014313,ENSDARG00000010149,ENSDARG00000056008
REAC	The citric acid (TCA) cycle and respiratory electron transport	REAC:R-DRE-1428517	0.000012140512859852164	4915760000000000	126	32	8	7340	ENSDARG00000041314,ENSDARG00000017775,ENSDARG00000045514,ENSDARG00000011553,ENSDARG00000078113,ENSDARG00000014313,ENSDARG00000010149,ENSDARG00000056008
REAC	Organelle biogenesis and maintenance	REAC:R-DRE-1852241	0.004341495245888942	2.36236e+16	195	32	7	7340	ENSDARG00000017775,ENSDARG00000045514,ENSDARG00000011553,ENSDARG00000078113,ENSDARG00000014313,ENSDARG00000010149,ENSDARG00000056008

### Sheet: SheetC
Gene enrichment analysis from Gprofiler: AL females vs CR females for Ovaries
source	term_name	term_id	adjusted_p_value	negative_log10_of_adjusted_p_value	term_size	query_size	intersection_size	effective_domain_size	intersections
GO:BP	lipid catabolic process	GO:0016042	0.0005375959739016078	3.26954e+16	170	246	12	21989	ENSDARG00000018529,ENSDARG00000063313,ENSDARG00000034368,ENSDARG00000068763,ENSDARG00000059123,ENSDARG00000114245,ENSDARG00000061375,ENSDARG00000076121,ENSDARG00000053119,ENSDARG00000101145,ENSDARG00000008832,ENSDARG00000061214
GO:BP	cellular lipid catabolic process	GO:0044242	0.0007863468712037085	3.10439e+16	116	246	10	21989	ENSDARG00000063313,ENSDARG00000034368,ENSDARG00000068763,ENSDARG00000114245,ENSDARG00000061375,ENSDARG00000076121,ENSDARG00000053119,ENSDARG00000101145,ENSDARG00000008832,ENSDARG00000061214
GO:BP	vasculature development	GO:0001944	0.0036410979944681227	2.43877e+16	361	246	16	21989	ENSDARG00000015623,ENSDARG00000061796,ENSDARG00000043081,ENSDARG00000029146,ENSDARG00000040080,ENSDARG00000034368,ENSDARG00000076484,ENSDARG00000086778,ENSDARG00000074635,ENSDARG00000057633,ENSDARG00000022841,ENSDARG00000086057,ENSDARG00000078417,ENSDARG00000037883,ENSDARG00000068177,ENSDARG00000098753
GO:BP	organophosphate catabolic process	GO:0046434	0.0044595521337806275	2.35071e+16	83	246	8	21989	ENSDARG00000063313,ENSDARG00000068763,ENSDARG00000114245,ENSDARG00000076121,ENSDARG00000053119,ENSDARG00000043701,ENSDARG00000005789,ENSDARG00000036942
GO:BP	membrane lipid catabolic process	GO:0046466	0.009717190476478687	2.01246e+16	26	246	5	21989	ENSDARG00000034368,ENSDARG00000061375,ENSDARG00000076121,ENSDARG00000053119,ENSDARG00000008832
GO:BP	sphingolipid catabolic process	GO:0030149	0.009717190476478687	2.01246e+16	26	246	5	21989	ENSDARG00000034368,ENSDARG00000061375,ENSDARG00000076121,ENSDARG00000053119,ENSDARG00000008832
GO:BP	actin cytoskeleton organization	GO:0030036	0.011733870974792098	1930560000000000	587	246	20	21989	ENSDARG00000087954,ENSDARG00000079895,ENSDARG00000075748,ENSDARG00000023188,ENSDARG00000054610,ENSDARG00000060860,ENSDARG00000104325,ENSDARG00000057633,ENSDARG00000022841,ENSDARG00000055713,ENSDARG00000076132,ENSDARG00000104315,ENSDARG00000026350,ENSDARG00000062263,ENSDARG00000004301,ENSDARG00000019117,ENSDARG00000098753,ENSDARG00000029764,ENSDARG00000035560,ENSDARG00000012729
GO:BP	notochord cell vacuolation	GO:0060036	0.014473641512442683	1.83942e+16	5	246	3	21989	ENSDARG00000029036,ENSDARG00000030694,ENSDARG00000045543
GO:BP	phospholipid catabolic process	GO:0009395	0.017068779955130984	1.7678e+16	29	246	5	21989	ENSDARG00000063313,ENSDARG00000068763,ENSDARG00000114245,ENSDARG00000076121,ENSDARG00000053119
GO:BP	actin filament-based process	GO:0030029	0.01856874127657598	1.73122e+16	606	246	20	21989	ENSDARG00000087954,ENSDARG00000079895,ENSDARG00000075748,ENSDARG00000023188,ENSDARG00000054610,ENSDARG00000060860,ENSDARG00000104325,ENSDARG00000057633,ENSDARG00000022841,ENSDARG00000055713,ENSDARG00000076132,ENSDARG00000104315,ENSDARG00000026350,ENSDARG00000062263,ENSDARG00000004301,ENSDARG00000019117,ENSDARG00000098753,ENSDARG00000029764,ENSDARG00000035560,ENSDARG00000012729
GO:BP	immune system process	GO:0002376	0.02104415201990493	1676870000000000	993	246	27	21989	ENSDARG00000087954,ENSDARG00000103276,ENSDARG00000032993,ENSDARG00000090890,ENSDARG00000010756,ENSDARG00000098787,ENSDARG00000074283,ENSDARG00000056112,ENSDARG00000090421,ENSDARG00000091411,ENSDARG00000054610,ENSDARG00000057633,ENSDARG00000022841,ENSDARG00000000767,ENSDARG00000007836,ENSDARG00000089043,ENSDARG00000100899,ENSDARG00000060662,ENSDARG00000094025,ENSDARG00000076132,ENSDARG00000013539,…
GO:BP	cellular response to chemical stimulus	GO:0070887	0.02955852668528979	1.52932e+16	898	246	25	21989	ENSDARG00000090890,ENSDARG00000042956,ENSDARG00000087059,ENSDARG00000010756,ENSDARG00000074283,ENSDARG00000056112,ENSDARG00000061841,ENSDARG00000052157,ENSDARG00000054610,ENSDARG00000076836,ENSDARG00000057633,ENSDARG00000022841,ENSDARG00000027529,ENSDARG00000070012,ENSDARG00000101849,ENSDARG00000089043,ENSDARG00000035435,ENSDARG00000077082,ENSDARG00000100899,ENSDARG00000019521,ENSDARG00000033364,…
GO:BP	response to stimulus	GO:0050896	0.034011900065010474	1.46837e+16	6704	246	105	21989	ENSDARG00000018529,ENSDARG00000087954,ENSDARG00000057698,ENSDARG00000103276,ENSDARG00000016939,ENSDARG00000032993,ENSDARG00000055955,ENSDARG00000040319,ENSDARG00000039150,ENSDARG00000045708,ENSDARG00000016505,ENSDARG00000053091,ENSDARG00000061796,ENSDARG00000033662,ENSDARG00000090890,ENSDARG00000003165,ENSDARG00000042956,ENSDARG00000087059,ENSDARG00000094764,ENSDARG00000010756,ENSDARG00000053124,…
GO:BP	notochord cell development	GO:0060035	0.04982247161143141	1.30257e+16	7	246	3	21989	ENSDARG00000029036,ENSDARG00000030694,ENSDARG00000045543
KEGG	Lysosome	KEGG:04142	2430	1.16144e+16	145	122	23	5402	ENSDARG00000018529,ENSDARG00000100753,ENSDARG00000036415,ENSDARG00000098114,ENSDARG00000039150,ENSDARG00000043081,ENSDARG00000059916,ENSDARG00000111583,ENSDARG00000034368,ENSDARG00000086739,ENSDARG00000099313,ENSDARG00000001897,ENSDARG00000013968,ENSDARG00000055120,ENSDARG00000077918,ENSDARG00000076121,ENSDARG00000007836,ENSDARG00000042793,ENSDARG00000036577,ENSDARG00000002285,ENSDARG00000008832,…
KEGG	Other glycan degradation	KEGG:00511	0.01601896180479478	1.79537e+16	16	122	4	5402	ENSDARG00000036415,ENSDARG00000034368,ENSDARG00000001897,ENSDARG00000008832
REAC	Innate Immune System	REAC:R-DRE-168249	2990	1.1524e+16	1016	132	54	7340	ENSDARG00000068233,ENSDARG00000036415,ENSDARG00000057698,ENSDARG00000103276,ENSDARG00000016939,ENSDARG00000055955,ENSDARG00000078249,ENSDARG00000040319,ENSDARG00000039150,ENSDARG00000071437,ENSDARG00000036282,ENSDARG00000043081,ENSDARG00000026024,ENSDARG00000010756,ENSDARG00000098787,ENSDARG00000036481,ENSDARG00000007795,ENSDARG00000100635,ENSDARG00000068763,ENSDARG00000011665,ENSDARG00000034173,…
REAC	Immune System	REAC:R-DRE-168256	17000000	876914000000000	1677	132	66	7340	ENSDARG00000068233,ENSDARG00000036415,ENSDARG00000057698,ENSDARG00000103276,ENSDARG00000016939,ENSDARG00000055955,ENSDARG00000078249,ENSDARG00000040319,ENSDARG00000039150,ENSDARG00000071437,ENSDARG00000061796,ENSDARG00000036282,ENSDARG00000043081,ENSDARG00000026024,ENSDARG00000010756,ENSDARG00000098787,ENSDARG00000075014,ENSDARG00000074283,ENSDARG00000036257,ENSDARG00000036481,ENSDARG00000007795,…
REAC	Neutrophil degranulation	REAC:R-DRE-6798695	5610000	8251200000000000	614	132	37	7340	ENSDARG00000068233,ENSDARG00000036415,ENSDARG00000057698,ENSDARG00000103276,ENSDARG00000016939,ENSDARG00000078249,ENSDARG00000040319,ENSDARG00000071437,ENSDARG00000036282,ENSDARG00000043081,ENSDARG00000026024,ENSDARG00000098787,ENSDARG00000036481,ENSDARG00000007795,ENSDARG00000100635,ENSDARG00000011665,ENSDARG00000025254,ENSDARG00000055120,ENSDARG00000008075,ENSDARG00000086332,ENSDARG00000055504,…
REAC	Hemostasis	REAC:R-DRE-109582	0.0018066342470045625	2743130000000000	528	132	25	7340	ENSDARG00000077069,ENSDARG00000016939,ENSDARG00000055955,ENSDARG00000098787,ENSDARG00000074283,ENSDARG00000090421,ENSDARG00000068763,ENSDARG00000011665,ENSDARG00000017294,ENSDARG00000034173,ENSDARG00000086778,ENSDARG00000025254,ENSDARG00000074695,ENSDARG00000104325,ENSDARG00000075253,ENSDARG00000089043,ENSDARG00000002956,ENSDARG00000009796,ENSDARG00000038278,ENSDARG00000017757,ENSDARG00000037883,…
REAC	GPVI-mediated activation cascade	REAC:R-DRE-114604	0.0019449672118477539	2711090000000000	16	132	5	7340	ENSDARG00000055955,ENSDARG00000068763,ENSDARG00000075253,ENSDARG00000017757,ENSDARG00000004301
REAC	Interleukin receptor SHC signaling	REAC:R-DRE-912526	0.046048161167113986	1.33679e+16	16	132	4	7340	ENSDARG00000074283,ENSDARG00000075253,ENSDARG00000089043,ENSDARG00000010252

### Sheet: SheetD
Gene enrichment analysis from Gprofiler: CR females vs CO females for Ovaries
source	term_name	term_id	adjusted_p_value	negative_log10_of_adjusted_p_value	term_size	query_size	intersection_size	effective_domain_size	intersections
GO:BP	immune system process	GO:0002376	2040000000	6691060000000000	993	141	27	21989	ENSDARG00000087954,ENSDARG00000103276,ENSDARG00000010756,ENSDARG00000090421,ENSDARG00000000767,ENSDARG00000069114,ENSDARG00000045681,ENSDARG00000022841,ENSDARG00000032993,ENSDARG00000040380,ENSDARG00000074283,ENSDARG00000090890,ENSDARG00000077009,ENSDARG00000013539,ENSDARG00000054610,ENSDARG00000056112,ENSDARG00000008186,ENSDARG00000074772,ENSDARG00000105481,ENSDARG00000045417,ENSDARG00000105023,…
GO:BP	neutrophil differentiation	GO:0030223	0.000007029110014812906	5.1531e+16	23	141	6	21989	ENSDARG00000036074,ENSDARG00000000767,ENSDARG00000074283,ENSDARG00000015623,ENSDARG00000101096,ENSDARG00000088877
GO:BP	leukocyte differentiation	GO:0002521	0.000008672438315137708	5061860000000000	91	141	9	21989	ENSDARG00000036074,ENSDARG00000000767,ENSDARG00000074283,ENSDARG00000013539,ENSDARG00000015623,ENSDARG00000008186,ENSDARG00000105481,ENSDARG00000101096,ENSDARG00000088877
GO:BP	granulocyte differentiation	GO:0030851	0.00003984807453866211	4399590000000000	30	141	6	21989	ENSDARG00000036074,ENSDARG00000000767,ENSDARG00000074283,ENSDARG00000015623,ENSDARG00000101096,ENSDARG00000088877
GO:BP	regulation of leukocyte differentiation	GO:1902105	0.00004915196838660845	4308460000000000	31	141	6	21989	ENSDARG00000000767,ENSDARG00000074283,ENSDARG00000008186,ENSDARG00000105481,ENSDARG00000101096,ENSDARG00000088877
GO:BP	regulation of hemopoiesis	GO:1903706	0.000658896001713312	3181180000000000	47	141	6	21989	ENSDARG00000000767,ENSDARG00000074283,ENSDARG00000008186,ENSDARG00000105481,ENSDARG00000101096,ENSDARG00000088877
GO:BP	regulation of immune system process	GO:0002682	0.0007150053855850612	3.14569e+16	422	141	14	21989	ENSDARG00000087954,ENSDARG00000103276,ENSDARG00000090421,ENSDARG00000000767,ENSDARG00000069114,ENSDARG00000022841,ENSDARG00000074283,ENSDARG00000008186,ENSDARG00000105481,ENSDARG00000045417,ENSDARG00000101096,ENSDARG00000004301,ENSDARG00000088877,ENSDARG00000091411
GO:BP	myeloid leukocyte differentiation	GO:0002573	0.0009598397008793552	3.0178e+16	50	141	6	21989	ENSDARG00000036074,ENSDARG00000000767,ENSDARG00000074283,ENSDARG00000015623,ENSDARG00000101096,ENSDARG00000088877
GO:BP	regulation of B cell differentiation	GO:0045577	0.0012531458409050429	2902000000000000	4	141	3	21989	ENSDARG00000074283,ENSDARG00000008186,ENSDARG00000105481
GO:BP	B cell differentiation	GO:0030183	0.0013505449677212972	2869490000000000	13	141	4	21989	ENSDARG00000074283,ENSDARG00000013539,ENSDARG00000008186,ENSDARG00000105481
GO:BP	regulation of lymphocyte differentiation	GO:0045619	0.0033866805040377343	2470230000000000	16	141	4	21989	ENSDARG00000074283,ENSDARG00000008186,ENSDARG00000105481,ENSDARG00000088877
GO:BP	regulation of developmental process	GO:0050793	0.0037149617211996175	2430050000000000	631	141	16	21989	ENSDARG00000087954,ENSDARG00000029146,ENSDARG00000000767,ENSDARG00000022841,ENSDARG00000040380,ENSDARG00000074283,ENSDARG00000013777,ENSDARG00000053528,ENSDARG00000008186,ENSDARG00000105481,ENSDARG00000086057,ENSDARG00000057286,ENSDARG00000055713,ENSDARG00000101096,ENSDARG00000004301,ENSDARG00000088877
GO:BP	actin cytoskeleton organization	GO:0030036	0.00702995530598368	2153050000000000	587	141	15	21989	ENSDARG00000087954,ENSDARG00000053956,ENSDARG00000079895,ENSDARG00000022841,ENSDARG00000023188,ENSDARG00000040380,ENSDARG00000104325,ENSDARG00000075748,ENSDARG00000026350,ENSDARG00000114803,ENSDARG00000054610,ENSDARG00000060860,ENSDARG00000045417,ENSDARG00000055713,ENSDARG00000004301
GO:BP	positive regulation of cell differentiation	GO:0045597	0.007153528544652921	2145480000000000	107	141	7	21989	ENSDARG00000040380,ENSDARG00000074283,ENSDARG00000013777,ENSDARG00000008186,ENSDARG00000086057,ENSDARG00000057286,ENSDARG00000088877
GO:BP	cell migration	GO:0016477	0.007499516356381526	212497000000000	667	141	16	21989	ENSDARG00000087954,ENSDARG00000036074,ENSDARG00000022841,ENSDARG00000075748,ENSDARG00000074283,ENSDARG00000114803,ENSDARG00000090890,ENSDARG00000054610,ENSDARG00000056112,ENSDARG00000008186,ENSDARG00000074772,ENSDARG00000086057,ENSDARG00000055713,ENSDARG00000105023,ENSDARG00000004301,ENSDARG00000075253
GO:BP	actin filament-based process	GO:0030029	0.010280973959565443	1.98797e+16	606	141	15	21989	ENSDARG00000087954,ENSDARG00000053956,ENSDARG00000079895,ENSDARG00000022841,ENSDARG00000023188,ENSDARG00000040380,ENSDARG00000104325,ENSDARG00000075748,ENSDARG00000026350,ENSDARG00000114803,ENSDARG00000054610,ENSDARG00000060860,ENSDARG00000045417,ENSDARG00000055713,ENSDARG00000004301
GO:BP	regulation of cell differentiation	GO:0045595	0.010399747100206755	1982980000000000	326	141	11	21989	ENSDARG00000000767,ENSDARG00000040380,ENSDARG00000074283,ENSDARG00000013777,ENSDARG00000053528,ENSDARG00000008186,ENSDARG00000105481,ENSDARG00000086057,ENSDARG00000057286,ENSDARG00000101096,ENSDARG00000088877
GO:BP	leukocyte migration	GO:0050900	0.010718345609849383	1.96987e+16	159	141	8	21989	ENSDARG00000087954,ENSDARG00000022841,ENSDARG00000074283,ENSDARG00000054610,ENSDARG00000056112,ENSDARG00000074772,ENSDARG00000105023,ENSDARG00000004301
GO:BP	lymphocyte differentiation	GO:0030098	0.010934364080910787	1961210000000000	44	141	5	21989	ENSDARG00000074283,ENSDARG00000013539,ENSDARG00000008186,ENSDARG00000105481,ENSDARG00000088877
GO:BP	mononuclear cell differentiation	GO:1903131	0.01688899076165361	1.7724e+16	48	141	5	21989	ENSDARG00000074283,ENSDARG00000013539,ENSDARG00000008186,ENSDARG00000105481,ENSDARG00000088877
GO:BP	cell motility	GO:0048870	0.017175303049535236	1.7651e+16	713	141	16	21989	ENSDARG00000087954,ENSDARG00000036074,ENSDARG00000022841,ENSDARG00000075748,ENSDARG00000074283,ENSDARG00000114803,ENSDARG00000090890,ENSDARG00000054610,ENSDARG00000056112,ENSDARG00000008186,ENSDARG00000074772,ENSDARG00000086057,ENSDARG00000055713,ENSDARG00000105023,ENSDARG00000004301,ENSDARG00000075253
GO:BP	immune response	GO:0006955	0.021432067537635983	1668940000000000	726	141	16	21989	ENSDARG00000103276,ENSDARG00000010756,ENSDARG00000090421,ENSDARG00000000767,ENSDARG00000069114,ENSDARG00000022841,ENSDARG00000032993,ENSDARG00000040380,ENSDARG00000074283,ENSDARG00000090890,ENSDARG00000008186,ENSDARG00000074772,ENSDARG00000105481,ENSDARG00000098787,ENSDARG00000091411,ENSDARG00000089043
GO:BP	regulation of cell development	GO:0060284	0.025350494840040504	1.59601e+16	179	141	8	21989	ENSDARG00000000767,ENSDARG00000074283,ENSDARG00000008186,ENSDARG00000105481,ENSDARG00000086057,ENSDARG00000057286,ENSDARG00000101096,ENSDARG00000088877
GO:BP	regulation of neutrophil differentiation	GO:0045658	0.025702957098373627	1.59002e+16	9	141	3	21989	ENSDARG00000000767,ENSDARG00000074283,ENSDARG00000101096
GO:BP	regulation of multicellular organismal development	GO:2000026	0.030890905902181322	1.51017e+16	301	141	10	21989	ENSDARG00000029146,ENSDARG00000000767,ENSDARG00000022841,ENSDARG00000074283,ENSDARG00000008186,ENSDARG00000105481,ENSDARG00000086057,ENSDARG00000057286,ENSDARG00000101096,ENSDARG00000088877
GO:BP	phagocytosis	GO:0006909	0.034544994394884496	1.46161e+16	92	141	6	21989	ENSDARG00000087954,ENSDARG00000029146,ENSDARG00000005821,ENSDARG00000054610,ENSDARG00000056112,ENSDARG00000004301
KEGG	Inositol phosphate metabolism	KEGG:00562	0.006220466562091608	2206180000000000	75	60	6	5402	ENSDARG00000068763,ENSDARG00000017757,ENSDARG00000059123,ENSDARG00000056112,ENSDARG00000103683,ENSDARG00000075253
REAC	GPVI-mediated activation cascade	REAC:R-DRE-114604	974000000	6011370000000000	16	68	6	7340	ENSDARG00000055955,ENSDARG00000068763,ENSDARG00000017757,ENSDARG00000008186,ENSDARG00000004301,ENSDARG00000075253
REAC	Neutrophil degranulation	REAC:R-DRE-6798695	0.0004449436036566664	3351700000000000	614	68	19	7340	ENSDARG00000078249,ENSDARG00000068233,ENSDARG00000103276,ENSDARG00000016939,ENSDARG00000007795,ENSDARG00000071437,ENSDARG00000008075,ENSDARG00000040319,ENSDARG00000071261,ENSDARG00000057698,ENSDARG00000026024,ENSDARG00000013390,ENSDARG00000016774,ENSDARG00000105481,ENSDARG00000074865,ENSDARG00000004301,ENSDARG00000098787,ENSDARG00000074782,ENSDARG00000089043
REAC	Interleukin-2 family signaling	REAC:R-DRE-451927	0.0018141551750057788	2.74133e+16	30	68	5	7340	ENSDARG00000022841,ENSDARG00000074283,ENSDARG00000010252,ENSDARG00000075253,ENSDARG00000089043
REAC	Interleukin receptor SHC signaling	REAC:R-DRE-912526	0.00292167687508297	2.53437e+16	16	68	4	7340	ENSDARG00000074283,ENSDARG00000010252,ENSDARG00000075253,ENSDARG00000089043
REAC	DAP12 signaling	REAC:R-DRE-2424491	0.0029571207091370075	2.52913e+16	33	68	5	7340	ENSDARG00000055955,ENSDARG00000068763,ENSDARG00000008186,ENSDARG00000075253,ENSDARG00000098787
REAC	Interleukin-3, Interleukin-5 and GM-CSF signaling	REAC:R-DRE-512988	0.003987258838957391	2399330000000000	35	68	5	7340	ENSDARG00000074283,ENSDARG00000010252,ENSDARG00000008186,ENSDARG00000075253,ENSDARG00000089043
REAC	Hemostasis	REAC:R-DRE-109582	0.00465743015545708	2.33185e+16	528	68	16	7340	ENSDARG00000077069,ENSDARG00000055955,ENSDARG00000034173,ENSDARG00000068763,ENSDARG00000016939,ENSDARG00000090421,ENSDARG00000104325,ENSDARG00000017757,ENSDARG00000074283,ENSDARG00000053973,ENSDARG00000008186,ENSDARG00000105023,ENSDARG00000004301,ENSDARG00000075253,ENSDARG00000098787,ENSDARG00000089043
REAC	DAP12 interactions	REAC:R-DRE-2172127	0.008817313245794257	2.05466e+16	41	68	5	7340	ENSDARG00000055955,ENSDARG00000068763,ENSDARG00000008186,ENSDARG00000075253,ENSDARG00000098787
REAC	Platelet activation, signaling and aggregation	REAC:R-DRE-76002	0.015883708045192874	1.79905e+16	239	68	10	7340	ENSDARG00000077069,ENSDARG00000055955,ENSDARG00000034173,ENSDARG00000068763,ENSDARG00000104325,ENSDARG00000017757,ENSDARG00000053973,ENSDARG00000008186,ENSDARG00000004301,ENSDARG00000075253
